# Architecture and evolutionary conservation of *Xenopus tropicalis* osteoblast-specific regulatory regions shed light on bone diseases and early skeletal evolution

**DOI:** 10.1101/2023.08.30.555543

**Authors:** Héctor Castillo, Francisco Godoy, Clément Gilbert, Felipe Aguilera, Salvatore Spicuglia, Sylvain Marcellini

## Abstract

Understanding the genetic mechanisms underpinning the differentiation of osteoblasts, the bone producing cells, has far reaching implications for skeletal diseases and evolution. To this end, it is crucial to characterize osteoblastic regulatory landscape in a diverse array of distantly-related vertebrate species. By comparing of the ATAC-seq profile of *Xenopus tropicalis* (*Xt*) osteoblasts to liver, heart and lung control tissues, we identified 524 promoters and 6,750 distal regions whose chromatin is specifically open in osteoblasts. Nucleotide composition, Gene Ontology, and RNA-Seq confirmed that the identified elements correspond to *bona fide* osteogenic transcriptional enhancers, and TFBS enrichment revealed a well-conserved regulatory logic with mammals. Amongst the 357 *Xt* osteoblast-specific enhancers aligning to homologous human loci, 127 map to regions annotated as enhancers. Phenotype predictions based on the genes neighbouring these conserved enhancers are tightly related to impaired skeletal development. In addition, six conserved enhancers are located at loci associated to craniosynostosis (*mx2*, *tcf12*), osteopoikilosis (*lemd3*), osteopenia (*gorab*), skeletal dysplasia (*flnb*) and craniofacial abnormalities (*gpc4*). From an evolutionary perspective, the elephant shark genome aligns to 53 *Xt* osteoblast-specific enhancers that are also conserved and annotated as enhancers in humans, revealing an ancestral osteogenic role for the ATOH8, IRX3, NFAT, NFIB and MEF2C transcription factors, as well as for the FGF, IHH and BMP/TGFb signalling pathways. As the absence of bone in sharks is a derived feature, we propose that, in this lineage, the osteogenic regulatory network has been maintained for its function in odontoblasts. Our data argues in favour of a common origin for dentine and bone, and provides a glimpse into the key regulatory elements and upstream activators that drove the formation of an ancient type of mineralized tissue in the vertebrates that inhabited the oceans more than 460 million years ago.

**Author Summary:** During animal embryogenesis, distinct type of tissues are formed and assembled, resulting in an integrated, functional organism. During this process, cells must make important decisions, which largely rely on an accurate use of their genetic material. Here, we have studied how the genome “knows” that it must participate to the formation of the bone tissue in a frog animal model. We therefore identified important genomic regions that are involved in driving the expression of genes involved in the formation of a mineralized skeleton. On the one hand, we show that some of these regions are also present in humans, and, therefore, skeletal pathologies could be studied in the frog model at a genetic level. On the other hand, we also identify regions that are present in the genome of a shark, which allows us to propose an evolutionary framework for the early evolutionary origin of the vertebrate skeleton.
