## Supplementary material for "Architecture and evolutionary conservation of *Xenopus tropicalis* osteoblast-specific regulatory regions shed light on bone diseases and early skeletal evolution": Supp Data 8

### Sheet: Hoja1
X.tropicalis v9.1 genome coordinates					Homo sapiens hg19 genome coordinates
Chr	Start	End	Nearest Gene Name	Distance to Nearest TSS (pb)	Chr	Start	End	Distance to the two Nearest Genes (bp)	Annotated as enhancer n human	Located at the same Locus in xenopus and human
Chr01	9169689	9170028	dysf-like	75923	chr2	71791355	71791186	DYSF (97439), CYP26B1 (583896)	YES	YES
Chr01	14977645	14978015	atoh8	235	chr2	85980998	85981122	ATOH8 (43)	NO	YES
Chr01	14995681	14996233	atoh8	18362	chr2	85999534	85999836	ATOH8 (18668), ST3GAL5 (116452)	YES	YES
Chr01	16598511	16598724	ldb2	118	chr4	16900219	16900108	LDB2 (268)	NO	YES
Chr01	26159653	26160108	LOC105945533	3702	chr4	38668701	38669035	KLF3 (3051), TLR10 (115711)	YES	YES
Chr01	30238101	30238409	rasl11b	1657	chr4	53731154	53731253	RASL11B (2747), SCFD2 (501038)	NO	YES
Chr01	30329037	30329290	rasl11b	92566	chr4	53879027	53879138	RASL11B (150626), SCFD2 (353159)	YES	YES
Chr01	30454988	30455209	scfd2	5273	chr4	54179797	54179940	SCFD2 (52373), RASL11B (451412)	NO	YES
Chr01	31745443	31745692	kiaa1456	12084	chr8	12878507	12878652	KIAA1456 (75394), DLC1 (493815)	NO	YES
Chr01	33129118	33129451	mtmr7	13314	chr8	17188654	17188794	CNOT7 (84337), MTMR7 (82112)	YES	YES
Chr01	47854076	47854483	nr3c2	45889	chr4	149297531	149297417	NR3C2 (66198), ARHGAP10 (644260)	YES	YES
Chr01	49188281	49188693	smad1	7503	chr4	146467262	146467024	MMAA (72272), SMAD1 (63180)	YES	YES
Chr01	49340909	49341397	hhip/Xetrov90000945m.g	30262	chr4	145110398	145110573	HHIP (456687), GYPA (48582)	NO	YES
Chr01	56099194	56099503	Xetrov90001028m.g/spry1	17574	chr4	124754210	124753970	SPRY1 (433425), ANKRD50 (879797)	YES	YES
Chr01	56178408	56178835	spry1	20235	chr4	124339874	124339621	SPRY1 (19083)	YES	YES
Chr01	56245360	56245750	spata5	25652	chr4	124205701	124205375	SPRY1 (115127), SPATA5 (361309)	NO	YES
Chr01	57579014	57579249	Xetrov90001068m.g/lef1	114	chr4	108972567	108972786	HADH (61807), LEF1 (116901)	NO	YES
Chr01	57677622	57678222	lef1	21391	chr4	109094623	109094764	RPL34 (447118), LEF1 (5116)	NO	YES
Chr01	58573139	58573409	LOC105946224	74611	chr4	112494805	112494617	PITX2 (950452), C4orf32 (571842)	NO	YES
Chr01	66523511	66523758	unc5c	51870	chr4	96426580	96426421	UNC5C (43856), BMPR1B (453671)	YES	YES
Chr01	66723677	66723912	bmpr1b	51212	chr4	96046278	96046125	BMPR1B (73372), UNC5C (424155)	NO	YES
Chr01	76661809	76662248	c4orf22 / bmp3 / fgf5	12531	chr4	81283906	81284044	BMP3 (668144), FGF5 (96222)	NO	YES
Chr01	77486731	77487006	psd3	29554	chr8	18744328	18744191	PSD3 (126936), NAT2 (495505)	NO	YES
Chr01	82900738	82901148	rfx2	3175	chr19	6066717	6066898	RANBP3 (88657), RFX2 (43737)	NO	YES
Chr01	105270808	105271074	LOC100493452	109259	chr9	15936375	15936591	PSIP1 (425466), BNC2 (934221)	YES	YES
Chr01	105563509	105563786	bnc2	60227	chr9	16522170	16522387	BNC2 (348425)	NO	YES
Chr01	105598556	105599063	bnc2	38452	chr9	16627967	16628233	BNC2 (242604)	YES	YES
Chr01	107805141	107805378	nipsnap3a	20784	chr9	107560726	107560881	NIPSNAP3B (34353), ABCA1 (129714)	NO	YES
Chr01	108611261	108611929	klf4	38382	chr9	110400010	110400190	KLF4 (148173)	NO	YES
Chr01	108674105	108674355	klf4	101017	chr9	110657529	110657649	KLF4 (405662), ACTL7B (961650)	NO	YES
Chr01	111910691	111911079	frem1	19169	chr9	14859484	14859190	CER1 (136622), FREM1 (51656)	NO	YES
Chr01	112179703	112180182	nfib	24882	chr9	14281490	14281291	NFIB (32275)	YES	YES
Chr01	112192564	112193165	nfib	37804	chr9	14271004	14270824	MPDZ (991351), NFIB (42752)	YES	YES
Chr01	112207913	112208184	LOC105945258	27632	chr9	14236768	14236630	MPDZ (957136), NFIB (76967)	YES	YES
Chr01	112225280	112225642	LOC105945258	10220	chr9	14203433	14203632	MPDZ (923970), NFIB (110133)	YES	YES
Chr01	115373736	115374612	rfx3	114571	chr9	3863316	3863174	RFX3 (337262), GLIS3 (436671)	NO	YES
Chr01	116192366	116192716	dmrt2	111910	chr9	1320261	1320095	SMARCA2 (701767), DMRT2 (269824)	NO	YES
Chr01	116480336	116480557	dmrt1	16947	chr9	894059	893920	DMRT3 (82974), DMRT1 (52300)	NO	YES
Chr01	119009901	119010154	rorb	56987	chr9	77170060	77170246	RORB (57872), TRPM6 (332857)	NO	YES
Chr01	121058797	121059056	Xetrov90002300m.g/tle1	54594	chr9	83413250	83413509	TLE1 (890840)	YES	YES
Chr01	121293029	121293791	tle1	51029	chr9	84434419	84434599	SPATA31D1 (169178), TLE1 (130289)	NO	YES
Chr01	121437487	121438027	tle1/MGC147600/frmd3	180308	chr9	85103482	85104002	SPATA31D1 (500055), RASEF (574301)	NO	YES
Chr01	122861151	122861374	gas1	77363	chr9	89409345	89409524	ZCCHC6 (440108), GAS1 (152669)	YES	YES
Chr01	123434833	123435137	mir23b/fancc	28489	chr9	97818192	97818498	FANCC (261639), C9orf3 (296279)	YES	YES
Chr01	123528789	123529122	fancc	30352	chr9	97963576	97963697	FANCC (116347), C9orf3 (441571)	NO	YES
Chr01	123535328	123535749	fancc	23769	chr9	97968598	97968811	FANCC (111279), C9orf3 (446639)	YES	YES
Chr01	123636772	123637128	ptch1	44483	chr9	98224732	98224907	FANCC (144836), PTCH1 (46123)	YES	YES
Chr01	125641085	125641357	shc3	1204	chr9	91793667	91793833	SHC3 (68)	NO	YES
Chr01	130092572	130093161	nfatc4	2824	chr17	47242762	47242873	B4GALNT2 (32489), GNGT2 (43944)	NO	NO
Chr01	134620315	134620630	mcc/dcp2	42040	chr5	112458526	112458375	DCP2 (146018), TSSK1B (312277)	NO	YES
Chr01	135163520	135163732	camk4	4605	chr5	110814211	110814077	STARD4 (34064), CAMK4 (254360)	NO	YES
Chr01	141037613	141037944	mn1	404061	chr22	27816703	27816901	MN1 (380684), CRYBA4 (798874)	YES	YES
Chr01	141619597	141619866	pitpnb.2	90686	chr22	28501542	28501785	PITPNB (186408), TTC28 (574189)	NO	YES
Chr01	160139093	160139492	znf608	145981	chr5	124256096	124255973	ZNF608 (174917)	NO	YES
Chr01	160297101	160297332	znf608	10372	chr5	124072121	124071900	ZNF608 (9107)	YES	YES
Chr01	160771064	160771767	prdm6	57921	chr5	122493870	122493394	PRDM6 (68816), CEP120 (265365)	YES	YES
Chr01	162476629	162476858	LOC108645694	141701	chr5	116536948	116536735	SEMA6A (626212)	NO	YES
Chr01	164133402	164133872	lhfpl2	1755	chr5	77883473	77883339	LHFPL2 (61242), SCAMP1 (227067)	YES	YES
Chr01	166758924	166759829	fcho2	24870	chr5	72286696	72286535	TMEM171 (129503), FCHO2 (34808)	NO	YES
Chr01	166798511	166798911	fcho2	8890	chr5	72207578	72207382	FCHO2 (44328), TNPO1 (95341)	NO	YES
Chr01	170373367	170373594	mef2c	10733	chr5	88129190	88129406	TMEM161B (564633), MEF2C (70601)	YES	YES
Chr01	171592281	171592970	nr2f1	16791	chr5	92937679	92937842	NR2F1 (18718), POU5F2 (139582)	NO	YES
Chr01	173225924	173226222	lix1	34304	chr5	96454145	96454304	LIX1 (24351), LNPEP (183057)	NO	YES
Chr01	174213406	174213945	cd180	22242	chr5	66564287	66564164	PIK3R1 (947322), CD180 (71599)	YES	YES
Chr01	174456819	174457098	mast4	57767	chr5	66124648	66124452	MAST4 (232361), CD180 (368077)	YES	YES
Chr01	175272254	175272633	adamts6/Xetrov90003518m.g	43903	chr5	64423633	64423508	ADAMTS6 (354176), CWC27 (358814)	YES	YES
Chr01	177214390	177214604	pde4d	411	chr5	58571579	58571456	PDE4D (618107), RAB3C (692651)	NO	YES
Chr01	177276858	177277139	pde4d	53836	chr5	58423661	58423473	RAB3C (544700), PDE4D (766058)	NO	YES
Chr01	178117052	178117452	map3k1	37196	chr5	55973841	55973585	IL6ST (682892), MAP3K1 (137688)	NO	YES
Chr01	180758504	180758750	LOC101734495	7488	chr5	50264355	50264248	ISL1 (414619), PARP8 (301530)	NO	YES
Chr01	181507990	181508197	mrps30	80287	chr5	44546618	44546492	MRPS30 (262472), FGF10 (157656)	NO	YES
Chr01	183510577	183510958	dab2	37915	chr5	39518985	39518773	DAB2 (93607)	NO	YES
Chr01	189583473	189583899	tcf4	26116	chr18	53411251	53411019	TCF4 (107950), TXNL1 (894741)	NO	YES
Chr01	189724521	189724870	Xetrov90003740m.g/tcf4	75733	chr18	53073438	53073183	CCDC68 (446572), TCF4 (229874)	YES	YES
Chr01	189827619	189827948	Xetrov90003740m.g/tcf4	27355	chr18	52968019	52967695	CCDC68 (341118), TCF4 (335328)	NO	YES
Chr01	189851884	189852304	Xetrov90003740m.g/tcf4	51665	chr18	52919122	52919014	CCDC68 (292329), TCF4 (384117)	YES	YES
Chr02	7712807	7713256	wrb	5425	chr21	40762792	40762664	WRB (10558), LCA5L (54931)	NO	YES
Chr02	9845597	9846274	runx1	3875	chr21	36218275	36218075	CLIC6 (176487), RUNX1 (203466)	YES	YES
Chr02	21246975	21247178	LOC105946601	105708	chr3	78872254	78872122	ROBO1 (944777)	NO	YES
Chr02	22952768	22953153	usp25	112213	chr21	17445052	17445392	USP25 (342878)	NO	YES
Chr02	23072120	23072453	usp25/mir99	48747	chr21	17791578	17791822	USP25 (689356)	NO	YES
Chr02	25236726	25237119	git1/Xetrov90004241m.g	1091	chr17	27904777	27904673	TP53I13 (9063), GIT1 (11842)	NO	YES
Chr02	27454081	27454681	smg6/hic1	40328	chr17	2119090	2118813	SRR (88046), HIC1 (159348)	YES	YES
Chr02	27476409	27476810	smg6/hic1	62557	chr17	2083283	2082940	SRR (123886), HIC1 (123508)	YES	YES
Chr02	27503935	27504333	hic1	82970	chr17	2075728	2075486	SRR (131391), HIC1 (116003)	YES	YES
Chr02	27545357	27545572	hic1	41639	chr17	1989219	1989014	SRR (217881), HIC1 (29513)	YES	YES
Chr02	34561419	34561659	asmt	127	chrY	1472271	1472371	asmtl (49499)	NO	YES
Chr02	42085706	42086186	cux1	21919	chr7	101688674	101688441	SH2B2 (239847), CUX1 (229267)	NO	YES
Chr02	58064192	58064411	LOC100496959	14448	chr1	38433708	38433808	INPP5B (21035), SF3A3 (22835)	NO	YES
Chr02	62803982	62804333	foxp4	59381	chr6	41473114	41472930	FOXP4 (41142), NCR2 (169495)	NO	YES
Chr02	70408536	70408935	Xetrov90005204m.g/bcor	72776	chrX	40005898	40005713	ATP6AP2 (434354), BCOR (49150)	NO	YES
Chr02	72374226	72374690	tbl1x	10885	chrY	6938377	6938233	TBL1Y (159578)	NO	YES
Chr02	76946598	76947061	nav1	1092	chr7	983200	983327	ADAP1 (11069), GET4 (67075)	NO	NO
Chr02	88445799	88446310	bcas3	195786	chr17	59235227	59234980	TBX2 (242153), BCAS3 (479854)	YES	YES
Chr02	88575034	88575569	bcas3	222794	chr17	59106166	59106063	TBX2 (371142), BCAS3 (350865)	NO	YES
Chr02	88638610	88638885	bcas3	159348	chr17	59018731	59018502	TBX2 (458640), BCAS3 (263367)	YES	YES
Chr02	88743483	88743864	bcas3	54422	chr17	58905587	58905312	TBX2 (571807), BCAS3 (150200)	NO	YES
Chr02	95605445	95605776	auts2	318880	chr7	69557565	69557236	AUTS2 (493082)	NO	YES
Chr02	111358503	111358795	slc9a7	17821	chrX	46531980	46532100	SLC9A7 (86450), CHST7 (98821)	NO	YES
Chr02	112051518	112051840	shox (+198918)	68659	chrY	831174	830969	shox (295890)	NO	YES
Chr02	135911468	135911918	myo1a	20526	chr2	192206293	192206174	NABP1 (337024), MYO1B (96119)	NO	YES
Chr02	137122142	137122470	gli1	44728	chrY	13971618	13971521	USP9Y (841590), SLC9B1P1 (446853)	NO	NO
Chr02	146185539	146185875	fndc3a	2037	chr13	49672427	49672640	MLNR (121940), FNDC3A (122486)	YES	YES
Chr02	150013515	150013896	stard13	23730	chr13	33779014	33778830	STARD13 (80970), KL (188351)	YES	YES
Chr02	150307373	150307647	Xetrov90006685m.g/fry	21437	chr13	32783874	32783720	ZAR1L (105684), FRY (178360)	NO	YES
Chr02	161199651	161200203	Xetrov90006869m.g/maml2	23615	chr11	95809751	95809614	MTMR2 (152224), MAML2 (266661)	YES	YES
Chr02	163092783	163092987	fat3	127002	chr11	92600381	92600260	MTNR1B (102565), FAT3 (515059)	NO	YES
Chr02	166347641	166347878	fam181b	4299	chr11	82468491	82468303	PRCP (143075)	NO	YES
Chr03	2963034	2963357	Xetrov90007110m.g/parp11	186544	chr12	4140743	4140626	CCND2 (242253), PARP11 (158145)	YES	YES
Chr03	6899669	6900036	ebf4	121024	chr5	158419502	158419651	EBF1 (107192)	NO	YES
Chr03	31792197	31792531	LOC101733648	1149	chr5	148786151	148786322	IL17B (27398), CSNK1A1 (144290)	NO	YES
Chr03	33233448	33233747	LOC100489578	50674	chr5	173811879	173811639	MSX2 (339777), ENSG00000170091 (339152)	NO	YES
Chr03	34884815	34885089	fbxo38	90595	chr5	147889578	147889307	FBXO38 (125878), HTR4 (144273)	NO	YES
Chr03	42920763	42921082	ptprq	72140	chr12	80974153	80974328	MYF6 (127036), PTPRQ (136115)	NO	YES
Chr03	48027890	48028358	hmga2/Xetrov90007980m.g	6183	chr12	66342763	66342426	HMGA2 (124684), LLPH (181953)	YES	YES
Chr03	48042222	48042664	hmga2/Xetrov90007980m.g	8136	chr12	66286129	66285870	HMGA2 (68089), LLPH (238548)	NO	YES
Chr03	48196697	48197077	hmga2/Xetrov90007981m.g	60881	chr12	65824959	65824809	HMGA2 (393027), MSRB3 (152461)	YES	YES
Chr03	48216493	48217071	lemd3	55796	chr12	65721501	65721079	HMGA2 (496621), MSRB3 (48867)	NO	YES
Chr03	51540599	51540870	kcnc2	121	chr2	191230583	191230436	MFSD6 (42571), INPP1 (22314)	NO	NO
Chr03	52448200	52448582	nav3	66217	chr12	78333960	78334158	SYT1 (924390), NAV3 (108990)	NO	YES
Chr03	53018020	53018480	pawr	24440	chr12	80042713	80042846	PAWR (42097), SYT1 (784331)	NO	YES
Chr03	57629538	57629933	LOC105946931	29804	chr7	113985430	113985779	PPP1R3A (426485), FOXP2 (69447)	YES	YES
Chr03	57689127	57689373	foxp2	16303	chr7	114072833	114073078	MDFIC (489253), FOXP2 (17904)	NO	YES
Chr03	58166638	58166855	tfec	118803	chr7	115318124	115318340	TFEC (352563), MDFIC (756023)	NO	YES
Chr03	58438484	58438831	cav2	44580	chr7	115994280	115994485	CAV2 (145061), TES (143836)	YES	YES
Chr03	70732718	70733036	sema3a	1046	chr7	83824231	83824555	SEMA3A (176)	NO	YES
Chr03	72051605	72051943	bend7 / FRMD4A	71112	chr10	13749659	13749527	PRPF18 (120666), FRMD4A (623290)	NO	YES
Chr03	88619768	88620073	LOC108646176	81085	chr15	71839492	71839764	SENP8 (569564), THSD4 (450337)	NO	YES
Chr03	90017727	90018199	tcf12	18219	chr15	57545981	57545850	CGNL1 (122787), TCF12 (335095)	NO	YES
Chr03	93865087	93865352	dut	43978	chr15	48740960	48741095	DUT (117408), FBN1 (197018)	NO	YES
Chr03	93926947	93927235	fbn1	42681	chr15	48829134	48829297	FBN1 (108830), DUT (205596)	YES	YES
Chr03	96679100	96679338	LOC100490752	17684	chr15	81644187	81644075	STARD5 (27665), TMC3 (22423)	NO	YES
Chr03	102971187	102971597	mctp2	50984	chr15	94896370	94896728	MCTP2 (55054)	NO	YES
Chr03	102987163	102987600	mctp2	66974	chr15	94954559	94954815	MCTP2 (113192)	NO	YES
Chr03	103325382	103325650	mctp2	405108	chr15	95839302	95839565	MCTP2 (997939)	NO	YES
Chr03	103545745	103546001	Xetrov90008968m.g/nr2f2	369946	chr15	96148089	96148256	NR2F2 (725773)	NO	YES
Chr03	103855480	103855740	Xetrov90008968m.g/nr2f2	60209	chr15	96702468	96702588	NR2F2 (171418)	NO	YES
Chr03	103959967	103960200	Xetrov90008971m.g/nr2f2	7248	chr15	96884426	96884552	SPATA8 (442130), NR2F2 (10543)	NO	YES
Chr03	104844524	104844910	Xetrov90008978m.g/igf1r	34712	chr15	99421653	99421335	PGPEP1L (127297), IGF1R (229294)	YES	YES
Chr03	114579257	114579889	LOC105946758	248579	chr8	36938020	36938271	ZNF703 (615123), KCNU1 (296254)	NO	YES
Chr03	128321488	128321742	rgl3	555	chr4	141732142	141731996	TBC1D9 (54795), RNF150 (321927)	NO	NO
Chr04	22103765	22104215	tshz3	11459	chr19	31831633	31831461	TSHZ3 (8906), ZNF536 (968228)	YES	YES
Chr04	22546402	22547098	LOC108647408	326113	chr19	31183597	31182959	ZNF536 (319959), TSHZ3 (657175)	YES	YES
Chr04	29014537	29014924	LOC100485614	296	chr1	86044456	86044173	CYR61 (2129)	NO	YES
Chr04	35477922	35478282	capn1	16456	chr11	64953378	64953515	POLA2 (75786), CAPN1 (3514)	NO	YES
Chr04	44192977	44193235	fto	29766	chr16	53699021	53699148	AKTIP (161922), RPGRIP1L (38673)	YES	YES
Chr04	44615623	44616125	irx3	125359	chr16	54493880	54494243	IRX5 (470712), IRX3 (173387)	YES	YES
Chr04	47033390	47033717	znf423	28132	chr16	49671073	49670754	ZNF423 (185736), C16orf78 (263180)	NO	YES
Chr04	52553103	52553373	tox3	41551	chr16	52531400	52531140	TOX3 (49650)	NO	YES
Chr04	56043814	56044053	LOC108647443	113283	chr16	79873059	79872877	DYNLRB2 (701886), MAF (238357)	NO	YES
Chr04	56887785	56888098	wwox	41021	chr16	78312318	78312077	WWOX (178888)	NO	YES
Chr04	58771775	58772016	LOC101733550	85542	chr16	62729018	62729241	CDH8 (658391)	NO	YES
Chr04	59358115	59358365	cdh11	5864	chr16	65151935	65152034	CDH11 (4116)	NO	YES
Chr04	60450205	60450786	cmtm4	680	chr17	80974482	80974316	ZNF750 (175945), B3GNTL1 (35287)	NO	UNSURE AS ZNF750 AND B3GNTL1 ARE ON SCAFFOLD 103 IN XT
Chr04	62638297	62638785	LOC105947250	40321	chr16	73925347	73925149	ZFHX3 (842974), PSMD7 (405425)	NO	YES
Chr04	62714423	62714765	Xetrov90011503m.g/zfhx3	26963	chr16	73826913	73826692	ZFHX3 (744529), PSMD7 (503870)	NO	YES
Chr04	64378590	64378821	hnf4b	5475	chr8	76465441	76465319	HNF4G (13276)	NO	YES
Chr04	76927045	76927548	LOC105946992 / JUN	70444	chr1	59523059	59523170	JUN (273330), FGGY (239538)	NO	YES
Chr04	77565089	77565556	nfia-like.2	53287	chr1	61623183	61623526	NFIA (75821), TM2D1 (567740)	YES	YES
Chr04	77584730	77585563	nfia-like.2	73111	chr1	61649282	61650174	NFIA (102194), TM2D1 (541367)	YES	YES
Chr04	77608101	77608444	nfia-like.2	65323	chr1	61709817	61710115	NFIA (162432), TM2D1 (481129)	NO	YES
Chr04	77801254	77801563	tm2d1	6197	chr1	62103931	62104163	TM2D1 (87048), NFIA (556513)	NO	YES
Chr04	79496590	79496863	pde4b	8441	chr1	66648273	66648478	SGIP1 (351589), PDE4B (390179)	YES	YES
Chr04	86322985	86323236	nrdc	21737	chr1	52398984	52399088	NRD1 (54559), RAB3B (57400)	NO	YES
Chr04	90664117	90664826	kiaa1614	271	chr6	124054480	124054346	TRDN (96471), NKAIN2 (70873)	NO	NO
Chr04	91848912	91849161	Xetrov90012033m.g/ptbp2	77486	chr1	96582345	96582572	PTBP2 (604919), RWDD3 (882748)	NO	YES
Chr04	92798938	92799293	snx7	76288	chr1	98854095	98854270	DPYD (467604), SNX7 (273096)	YES	YES
Chr04	94592231	94592602	tgfbr3	38964	chr1	92235522	92235343	TGFBR3 (116354), CDC7 (268768)	YES	YES
Chr04	94742847	94743131	cdc7	25900	chr1	91992376	91992190	CDC7 (25618), TGFBR3 (359504)	NO	YES
Chr04	95435356	95435697	lrrc8d	2247	chr1	90401052	90400712	ZNF326 (59792), LRRC8D (114291)	NO	YES
Chr04	97276120	97276639	Xetrov90012127m.g/dnm3	26563	chr1	172345591	172345467	C1orf105 (44299), DNM3 (534908)	NO	YES
Chr04	97340468	97340745	dnm3/mir199a	889	chr1	172114744	172114595	C1orf105 (275158), DNM3 (304049)	NO	YES
Chr04	107936186	107936824	prrx1	338	chr1	170632538	170632335	PRRX1 (610)	YES	YES
Chr04	108019030	108019374	Xetrov90012331m.g/gorab	18579	chr1	170480651	170480373	GORAB (20758), METTL11B (365370)	NO	YES
Chr04	108081635	108082226	Xetrov90012331m.g/gorab	44150	chr1	170278766	170278541	GORAB (222616), METTL11B (163512)	NO	YES
Chr04	108221590	108221991	scyl3	18518	chr1	169930378	169930240	SCYL3 (67233), KIFAP3 (113527)	NO	YES
Chr04	129993969	129994312	foxp1	106688	chr3	71439288	71438969	FOXP1 (259141), EIF4E3 (335397)	YES	YES
Chr05	4658339	4658613	srp9	1719	chr1	225977072	225976939	EPHX1 (36049), SRP9 (11475)	NO	YES
Chr05	6417076	6417311	Xetrov90013038m.g/hlx	138457	chr1	221390722	221390615	HLX (338970), DUSP10 (524849)	YES	YES
Chr05	10015513	10015924	prox1	351	chr1	214161385	214161181	PROX1 (3)	NO	YES
Chr05	11730128	11730499	hhat/Xetrov90013111m.g/sertad4	18346	chr1	210435947	210436257	HHAT (66148), SERTAD4 (29958)	NO	YES
Chr05	11744752	11745158	hhat	18213	chr1	210465077	210465217	HHAT (37103), SERTAD4 (59003)	NO	YES
Chr05	15552223	15552526	srbd1	30413	chr2	45680138	45680359	SIX2 (443680), SRBD1 (158171)	NO	YES
Chr05	16304153	16304398	ttc7a	33750	chr14	91143007	91142860	TTC7B (139827), CALM1 (279607)	YES	YES
Chr05	21557995	21558499	hao1	58846	chr20	7497326	7497736	HAO1 (423590), BMP2 (749220)	NO	YES
Chr05	22756048	22756375	jag1	66068	chr20	10600187	10600422	JAG1 (54389), SLX4IP (184354)	YES	YES
Chr05	22766251	22766627	jag1	55841	chr20	10603462	10603595	JAG1 (51165), SLX4IP (187578)	YES	YES
Chr05	24453799	24454251	naa20	33798	chr20	19955406	19955770	NAA20 (42172), RIN2 (88423)	YES	YES
Chr05	25323686	25324068	Xetrov90013299m.g/pax1	31358	chr20	21663353	21663563	NKX22 (168794), PAX1 (22839)	NO	YES
Chr05	25493543	25493838	Xetrov90013302m.g/pax1	56122	chr20	22125811	22125966	FOXA2 (439212), PAX1 (439592)	NO	YES
Chr05	26528040	26528402	fancl	15992	chr2	58358421	58358709	FANCL (109920), VRK2 (223779)	NO	YES
Chr05	30296231	30296708	Xetrov90013369m.g/meis1	67712	chr2	67080053	67080263	ETAA1 (544293), MEIS1 (417626)	NO	YES
Chr05	37440946	37441775	syne1	6092	chr6	152623210	152622998	SYNE1 (335430), ESR1 (611473)	YES	YES
Chr05	44395190	44395456	ctgf	2779	chr6	132276138	132275908	CTGF (3510)	YES	YES
Chr05	48599788	48600061	hey2	47924	chr6	125909374	125909565	HDDC2 (286349), HEY2 (161256)	NO	YES
Chr05	50412435	50412771	bcl2l11	2984	chr2	111880894	111880784	BCL2L11 (2333), ANAPC1 (761428)	NO	YES
Chr05	55423173	55423461	arv1/ttc13/c1orf198	13677	chr1	231067628	231067516	C1orf198 (63173), ARV1 (47223)	NO	YES
Chr05	59276175	59277060	tomm20	60701	chr1	234859941	234860245	IRF2BP2 (114822), TOMM20 (432158)	YES	YES
Chr05	62393897	62394327	map7	9374	chr6	136847530	136847660	MAP7 (15)	NO	YES
Chr05	71907121	71907376	Xetrov90014027m.g/col10a1	53959	chr6	116523940	116523800	COL10A1 (76807), TSPYL4 (51391)	NO	YES
Chr05	71909373	71909637	Xetrov90014027m.g/col10a1	56215	chr6	116511975	116511828	COL10A1 (64839), TSPYL4 (63359)	YES	YES
Chr05	73347250	73347636	marcks/Xetrov90014042m.g	60349	chr6	113228243	113227970	MARCKS (950434), RFPL4B (559575)	YES	YES
Chr05	75880263	75880523	sobp	1569	chr6	107813875	107813641	SOBP (2596), SCML4 (331758)	YES	YES
Chr05	82068004	82068475	col12a1	58280	chr6	75841644	75841769	COL12A1 (74060)	NO	YES
Chr05	83023861	83024216	ankrd6/mdn1	35150	chr6	90276701	90276827	ANKRD6 (4644), LYRM2 (71708)	NO	YES
Chr05	83288230	83288527	Xetrov90014211m.g/bach2	7897	chr6	90687484	90687759	GJA10 (83434), BACH2 (318839)	YES	YES
Chr05	83389185	83390607	bach2	7201	chr6	90928251	90928537	BACH2 (78067), GJA10 (324206)	YES	YES
Chr05	88707825	88708102	LOC108647681	45190	chr6	56558074	56558204	BEND6 (261951), DST (50345)	YES	YES
Chr05	91897933	91898198	LOC105947393	50141	chr6	72960621	72960758	KCNQ5 (370830), RIMS1 (363963)	NO	YES
Chr05	92780707	92781150	fndc3b	21469	chr3	171871203	171871317	FNDC3B (112916), GHSR (294986)	YES	YES
Chr05	96047954	96048265	sox2	159310	chr3	181822772	181823073	ATP11B (688365), SOX2 (393201)	YES	YES
Chr05	96052180	96052671	sox2	163626	chr3	181835407	181835768	ATP11B (675700), SOX2 (405866)	NO	YES
Chr05	96944031	96944476	hes1	1188	chr3	193854742	193854991	HES1 (933)	YES	YES
Chr05	100117341	100118055	Xetrov90014444m.g/lpp	250	chr3	188666078	188665845	TPRG1 (223801), LPP (735241)	YES	YES
Chr05	115449201	115449706	LOC108647615	956	chr2	227514859	227515150	IRS1 (149470)	YES	YES
Chr05	115630981	115631185	Xetrov90014753m.g / nyap2	62376	chr2	226895911	226895785	NYAP2 (630484), IRS1 (768627)	NO	YES
Chr05	115944161	115944472	dock10	115	chr2	225847287	225847036	CUL3 (397097), DOCK10 (59997)	YES	YES
Chr05	117772557	117772792	LOC105947341	1821	chr3	146535615	146535724	PLSCR5 (211667), ZIC4 (586401)	NO	YES
Chr05	118950307	118950630	wwtr1	13970	chr3	149356567	149356685	WWTR1 (64434), TM4SF4 (164865)	YES	YES
Chr05	126566041	126566393	ryk/megs	27673	chr3	134050092	134050196	RYK (80650), AMOTL2 (43292)	YES	YES
Chr05	135090826	135091439	Xetrov90015155m.g / lpin1	46160	chr2	12004038	12004322	TRIB2 (852835), LPIN1 (186459)	YES	YES
Chr05	143285075	143285336	runx2/supt3h	6545	chr6	45506635	45506469	SUPT3H (160882), CLIC5 (541580)	NO	YES
Chr05	143495342	143495606	runx2/supt3h	54221	chr6	45169571	45169356	RUNX2 (126642), CDC5L (814202)	NO	YES
Chr05	143844672	143844932	cdc5l	44784	chr6	44458287	44458065	RUNX2 (837930), CDC5L (102914)	YES	YES
Chr06	12095236	12095475	pfkp	20314	chr12	48531528	48531643	ASB8 (19792), PFKM (31880)	NO	YES
Chr06	13295619	13295967	ccny	671	chr10	35855118	35854944	GJD4 (39307), CCNY (229229)	NO	YES
Chr06	16085932	16086182	Xetrov90015654m.g/mpp7	21900	chr10	28530924	28530764	ARMC4 (242867), MPP7 (38227)	NO	YES
Chr06	16372098	16372361	mkx	37149	chr10	28127646	28127442	MKX (92555), ARMC4 (160433)	NO	YES
Chr06	18800535	18801152	mllt10	45907	chr10	22013960	22013696	MLLT10 (190556), DNAJC1 (278826)	NO	YES
Chr06	23679874	23680192	cdk6	29674	chr7	92327579	92327757	FAM133B (107960), CDK6 (135563)	YES	YES
Chr06	26007162	26007498	bbs9	36572	chr7	33313574	33313418	BMPER (631027), BBS9 (144352)	NO	YES
Chr06	28269568	28269899	nfatc1	17466	chr18	77153917	77154017	NFATC1 (6369), ATP9B (324573)	NO	YES
Chr06	28382437	28383017	Xetrov90015838m.g/nfatc1	59940	chr18	77245864	77246242	CTDP1 (193748), NFATC1 (85717)	YES	YES
Chr06	28465743	28466265	Xetrov90015838m.g / nfatc1	23337	chr18	77349024	77349197	CTDP1 (90690), NFATC1 (188775)	YES	YES
Chr06	30776518	30776812	sox4 / Xetrov90015872m.g	70729	chr6	21845298	21845397	SOX4 (251376), PRL (452382)	NO	YES
Chr06	30997479	30997815	prl.1	41950	chr6	22146142	22146277	PRL (151520), SOX4 (552238)	NO	YES
Chr06	31380889	31381136	dcdc2 / NRSN1	36682	chr6	24274683	24274788	KAAG1 (82395), NRSN1 (148386)	NO	YES
Chr06	31674060	31674472	prr15	39853	chr7	29519728	29519489	CPVL (284717), PRR15 (83818)	NO	YES
Chr06	32078042	32078382	creb5	255	chr7	28725830	28725471	CHN2 (508377), CREB5 (273507)	YES	YES
Chr06	42279720	42280267	rapgef5	30036	chr7	22194230	22194076	CDCA7L (208451), RAPGEF5 (202380)	NO	YES
Chr06	43425167	43425621	twistnb	60203	chr7	19548021	19547852	FERD3L (362893), TWISTNB (200773)	NO	YES
Chr06	43816825	43817057	hdac9	25141	chr7	18733730	18733556	HDAC9 (197717), TWIST1 (423652)	NO	YES
Chr06	45679291	45679595	etv1	6149	chr7	14021053	14020787	ETV1 (8651)	YES	YES
Chr06	45706866	45707192	etv1	33735	chr7	13960037	13959825	ETV1 (69640)	NO	YES
Chr06	48282111	48282513	atxn1	4789	chr6	16433009	16433118	GMPR (194253), ATXN1 (328623)	NO	YES
Chr06	51681595	51681898	foxf2	30141	chr6	1397209	1397350	FOXC1 (213401), FOXF2 (7211)	NO	YES
Chr06	52061308	52061593	gmds	15405	chr6	2111691	2111830	GMDS (134165), FOXC1 (501080)	YES	YES
Chr06	52203633	52204002	Xetrov90016160m.g / mylk4	38002	chr6	2559647	2559758	GMDS (313777), MYLK4 (191497)	NO	YES
Chr06	52250884	52251245	Xetrov90016160m.g / mylk4	9245	chr6	2679508	2679644	GMDS (433650), MYLK4 (71624)	NO	YES
Chr06	66214164	66214469	Xetrov90016301m.g / gli3	1901	chr7	42272226	42272026	INHBA (529420), GLI3 (4486)	NO	YES
Chr06	66247519	66247879	gli3	2169	chr7	42191292	42190973	INHBA (448427), GLI3 (85479)	YES	YES
Chr06	66812980	66813293	LOC108647886	135561	chr7	41087639	41087474	INHBA (655149), SUGCT (912982)	YES	YES
Chr06	69046589	69046922	Xetrov90016334m.g / cobl	5858	chr7	51201736	51201842	GRB10 (401739), COBL (182707)	NO	YES
Chr06	70708639	70708961	ulk4	117606	chr3	41723315	41723080	ULK4 (280724), CTNNB1 (482268)	YES	YES
Chr06	75457606	75458047	rbms3	5877	chr3	29328495	29328370	RBMS3 (5596)	NO	YES
Chr06	93135282	93135685	colec12	35663	chr18	424561	424379	THOC1 (156443), COLEC12 (76252)	NO	YES
Chr06	98126541	98127055	spidr	60928	chr8	48425091	48425416	CEBPD (226394), SPIDR (252087)	YES	YES
Chr06	98425150	98425401	LOC100488828	54549	chr8	49181795	49181972	UBE2V2 (260924), EFCAB1 (465907)	YES	YES
Chr06	98556729	98556965	ube2v2/snai2	118094	chr8	49495000	49495158	EFCAB1 (152712), UBE2V2 (574119)	NO	YES
Chr06	101405539	101405778	Xetrov90016831m.g / fam110b	2648	chr8	59058397	59058548	UBXN2B (265350), FAM110B (151360)	YES	YES
Chr06	102120121	102120760	LOC108647927	6988	chr8	61532422	61532783	CHD7 (58734), RAB2A (103187)	NO	YES
Chr06	102320585	102321079	Xetrov90016847m.g / chd7	4506	chr8	61734347	61734711	CLVS1 (465985), CHD7 (143192)	NO	YES
Chr06	103423472	103423728	cyp7b1	24115	chr8	65658191	65658319	CYP7B1 (53063), BHLHE22 (165441)	NO	YES
Chr06	103678565	103679178	pde7a	907	chr8	66691938	66692060	PDE7A (62188), MTFR1 (135025)	NO	YES
Chr06	105142587	105142947	sulf1	48385	chr8	70585380	70585563	SLCO5A1 (161827), SULF1 (206613)	NO	YES
Chr06	105529705	105529957	xkr9	12287	chr8	71752127	71752239	XKR9 (170583), EYA1 (522284)	NO	YES
Chr06	107438011	107438257	zfhx4	112785	chr8	77492585	77492816	ZFHX4 (100753)	YES	YES
Chr06	107440451	107440940	zfhx4	110223	chr8	77493574	77494026	ZFHX4 (99654)	YES	YES
Chr06	107643172	107643524	LOC108647929	10122	chr8	77723650	77723911	ZFHX4 (130327), PEX2 (189499)	YES	YES
Chr06	107664815	107665118	zfhx4	139	chr8	77761742	77761953	PEX2 (151432), ZFHX4 (168394)	NO	YES
Chr06	108659868	108660330	hey1	44290	chr8	80739721	80739975	HEY1 (59756), MRPS28 (202658)	YES	YES
Chr06	112019370	112019787	runx1t1	23453	chr8	93031499	93031630	RUNX1T1 (76141), SLC26A7 (770030)	YES	YES
Chr06	112036402	112036794	runx1t1	6434	chr8	93071889	93072215	RUNX1T1 (35654), SLC26A7 (810517)	YES	YES
Chr06	112059455	112059675	runx1t1	13206	chr8	93090862	93091081	RUNX1T1 (16734), SLC26A7 (829437)	NO	YES
Chr06	112336835	112337310	trnaq-cug/triqk	20191	chr8	93660641	93661132	RUNX1T1 (553181), TRIQK (317486)	NO	YES
Chr06	112402847	112403220	triqk	30375	chr8	93831488	93831831	RUNX1T1 (723954), TRIQK (146713)	NO	YES
Chr06	113983365	113983764	stk3	37406	chr8	99694379	99694000	KCNS2 (254940), STK3 (260609)	NO	YES
Chr06	114524372	114525007	mtdh	74266	chr8	98305672	98305508	MTDH (350817), TSPYL5 (15414)	YES	YES
Chr06	120403139	120403519	Xetrov90017126m.g / csmd3	41826	chr8	114449061	114449174	CSMD3 (210)	NO	YES
Chr06	120820455	120820898	trps1	83960	chr8	116453113	116453280	TRPS1 (228031)	NO	YES
Chr06	120841339	120841635	trps1	63150	chr8	116476830	116477009	TRPS1 (204308)	NO	YES
Chr06	121482975	121483297	eif3h	73718	chr8	117670684	117670969	TRPS1 (989599), EIF3H (97233)	YES	YES
Chr06	122012423	122012899	Xetrov90017135m.g / ext1	24908	chr8	119004736	119004853	EXT1 (119297), MED30 (471843)	NO	YES
Chr06	128319205	128319795	Xetrov90017199m.g / asap1	30661	chr8	130253616	130253257	GSDMC (545697)	NO	YES
Chr07	7638507	7638819	bicc1	102832	chr10	60573584	60573744	PHYHIPL (362686), BICC1 (300764)	NO	YES
Chr07	9824488	9824909	arid5b	7849	chr10	63843972	63843699	ARID5B (182777), RTKN2 (184630)	YES	YES
Chr07	13997642	13997936	ebf3	12059	chr10	131752332	131752139	EBF3 (9869), MGMT (486788)	YES	YES
Chr07	14010866	14011129	ebf3	25268	chr10	131741790	131741666	EBF3 (20377), MGMT (476280)	NO	YES
Chr07	14107575	14107982	ebf3	2429	chr10	131640562	131640375	EBF3 (121636), MGMT (375021)	NO	YES
Chr07	16584786	16585015	fank1	55824	chr10	127760226	127760050	FANK1 (175030), ADAM12 (316886)	NO	YES
Chr07	18719149	18719403	kndc1	15380	chr10	134981085	134980875	UTF1 (62798), KNDC1 (7029)	NO	YES
Chr07	21392648	21393065	c10orf2	924	chr10	102750630	102750769	MRPL43 (3428), C10orf2 (2917)	NO	YES
Chr07	23592085	23592462	ldb1	4824	chr10	103870620	103870731	LDB1 (9534), HPS6 (45529)	NO	YES
Chr07	24794035	24794540	hoga1	215	chr10	99344562	99344678	C10orf62 (4830), ENSG00000249967 (489), HOGA1 (520)	NO	YES
Chr07	28825317	28825658	Xetrov90017823m.g	15904	chr15	93786196	93786298	RGMA (169155)	NO	NO
Chr07	31140690	31141430	Xetrov90017880m.g / sorbs1	19532	chr10	97141435	97141559	PDLIM1 (90716), SORBS1 (179638)	NO	YES
Chr07	33165985	33166218	sec31b	22487	chr10	102242373	102242516	WNT8B (19647), SEC31B (37146)	NO	YES
Chr07	40871425	40871687	slc29a3	34057	chr10	73050663	73050845	SLC29A3 (28261), UNC5B (78427)	NO	YES
Chr07	45665758	45666087	bmpr1a	5617	chr10	88628341	88628205	MMRN2 (89347), BMPR1A (111866)	NO	YES
Chr07	50575566	50575956	ccser2	11887	chr10	86184755	86184622	CCSER2 (96270)	NO	YES
Chr07	65276886	65277408	tmem218/pknox2	80726	chr11	125034597	125034720	PKNOX2 (57)	NO	YES
Chr07	66639574	66640176	fli1	21709	chr11	128636250	128636375	FLI1 (72648), KCNJ1 (76116)	NO	YES
Chr07	73555286	73555524	zbtb16	47980	chr11	114034880	114034756	NNMT (93735), ZBTB16 (104503)	YES	YES
Chr07	73557246	73557654	zbtb16	45935	chr11	114033873	114033644	NNMT (94794), ZBTB16 (103444)	YES	YES
Chr07	73559176	73559544	zbtb16	44025	chr11	114030977	114030868	NNMT (97630), ZBTB16 (100608)	YES	YES
Chr07	76997879	76998466	vps13d/fbxl4	33349	chr1	12538393	12538622	DHRS3 (139229), VPS13D (248384)	YES	YES
Chr07	77024289	77024601	vps13d/fbxl5	7077	chr1	12600352	12600512	DHRS3 (77305), VPS13D (310308)	YES	YES
Chr07	78075575	78076191	ppih	11020	chr1	43131643	43131744	YBX1 (16404), PPIH (7598)	NO	YES
Chr07	88006999	88007324	mir125b-1/sorl1	1589	chr11	121972595	121972344	BLID (14453), SORL1 (649558)	NO	YES
Chr07	88121938	88122498	sorl1	110652	chr11	121666021	121666174	BLID (320825), SORL1 (343186)	NO	YES
Chr07	88138925	88139256	sorl1	93779	chr11	121542923	121542765	SORL1 (219932), BLID (444079)	NO	YES
Chr07	94305104	94305454	Xetrov90018937m.g / mmel1	56717	chr1	2792907	2792760	MMEL1 (228405), ACTRT2 (145212)	NO	YES
Chr07	106661873	106662455	cyth1	9905	chr19	48973612	48973723	CYTH2 (1379), LMTK3 (42778)	NO	YES
Chr07	112625667	112625997	LOC105947962	21246	chr17	77877062	77876779	CBX4 (63693), TBC1D16 (132726)	NO	NO
Chr08	4809113	4809518	LOC101732031	80376	chr9	132244959	132244856	NTMT1 (126255), PPP2R4 (371311)	NO	YES
Chr08	15293293	15293599	LOC100485303	3219	chr9	97382776	97382651	FBP2 (26639), FBP1 (19817)	NO	YES
Chr08	19529239	19529545	msn	16121	chrX	64821715	64821598	LAS1L (67021), MSN (65880)	NO	YES
Chr08	23690940	23691260	dlg3	736	chrX	69673585	69673483	DLG3 (8715), TEX11 (455027)	NO	YES
Chr08	36005308	36005539	aff2-like.1	26459	chrX	147741209	147741390	AFF2 (159161), IDS (845577)	NO	YES
Chr08	36094940	36095498	Xetrov90020487m.g / aff2	38360	chrX	147877977	147878134	AFF2 (295917), IDS (708821)	NO	YES
Chr08	36670604	36671034	mamld1	10648	chrX	149535381	149535531	MTM1 (201613), MAMLD1 (3770)	NO	YES
Chr08	37669827	37670199	nrk	62146	chr2	102448318	102448180	IL1R2 (160057), MAP4K4 (133706)	NO	NO
Chr08	46817871	46818110	gpc4	8989	chrX	132546362	132546588	TFDP3 (194099), GPC4 (3043)	NO	YES
Chr08	63298239	63298709	flrt2 (-592404)	18751	chr14	84562022	84562149	flrt2 (1434339)	NO	YES
Chr08	65274937	65275405	foxn3	10252	chr14	89866190	89866316	FOXN3 (219221), TTC8 (575247)	NO	YES
Chr08	66112257	66112627	tc2n	1947	chr14	92253865	92253976	CATSPERB (55491), TC2N (79952)	NO	YES
Chr08	67517309	67517706	Xetrov90021261m.g / dicer1	6718	chr14	95538772	95539165	GSC (302407), DICER1 (85378)	NO	YES
Chr08	68895865	68896376	bcl11b (+595529)	347698	chr14	98444466	98444696	bcl11b (1293126)	NO	YES
Chr08	69200524	69200831	LOC105948166	167451	chr14	99083073	99083191	BCL11B (654433)	NO	YES
Chr08	69434874	69435292	bcl11b	7304	chr14	99658472	99658656	BCL11B (79001)	NO	YES
Chr08	74418503	74419030	samd4a	53571	chr14	55119022	55119143	SAMD4A (84448), GCH1 (250487)	YES	YES
Chr08	74422004	74422348	samd4a	56980	chr14	55153170	55153354	SAMD4A (118627), GCH1 (216308)	NO	YES
Chr08	83178876	83179166	timm9	58400	chr14	59000399	59000189	TIMM9 (105962), DACT1 (104603)	YES	YES
Chr08	89958416	89958744	ryr3	183964	chr15	34072550	34072409	CHRM5 (188609), RYR3 (469303)	NO	YES
Chr08	93931148	93931442	bmf	13900	chr15	40361413	40361593	SRP14 (30114), BMF (39572)	NO	YES
Chr08	107829344	107829678	Xetrov90022182m.g / plekho1	8950	chr1	150129103	150129214	PLEKHO1 (6989), ANP32E (79345)	YES	YES
Chr08	117468591	117469031	ndufs2	4391	chr1	161178980	161179106	FCER1G (6044), NDUFS2 (9938)	NO	YES
Chr09	8306293	8307009	tgfb1i1	212	chr10	50312934	50313152	LRRC18 (190766), VSTM4 (10511)	NO	NO
Chr09	16766717	16767079	cog7	5196	chr16	23453915	23453792	COG7 (10647), SCNN1B (140263)	NO	YES
Chr09	39929970	39930411	col3a1	65951	chr2	189757602	189757485	COL3A1 (81502), GULP1 (599985)	NO	YES
Chr09	48055918	48056189	nrp2	187229	chr2	206376126	206376296	NRP2 (171013), PARD3B (965488)	YES	YES
Chr09	55727612	55727921	hdac4	13573	chr2	240250512	240250664	HDAC4 (72055), TWIST2 (493915)	YES	YES
Chr09	60765562	60765951	Xetrov90024234m.g / agps	101480	chr2	178395259	178395577	TTC30B (22324), AGPS (138046)	NO	YES
Chr09	61688109	61688382	LOC105948472	36605	chr7	21923920	21924032	CDCA7L (61726), DNAH11 (341143)	NO	YES
Chr09	66007980	66008663	fign	175912	chr2	164871135	164870573	FIGN (278337), GRB14 (607504)	YES	YES
Chr09	67447687	67447935	tank	61788	chr2	161767475	161767304	RBMS1 (417085), TANK (249418)	YES	YES
Chr09	67514329	67514688	rbms1	21391	chr2	161523014	161522869	TANK (493866), RBMS1 (172637)	YES	YES
Chr09	72691388	72691639	zeb2 (629078)	153304	chr2	146518717	146518500	zeb2 (1240542)	YES	YES
Chr09	72702549	72702858	zeb2 (617859)	142114	chr2	146509958	146509851	zeb2 (1231893)	YES	YES
Chr09	73238670	73238907	zeb2	81928	chr2	145408723	145408556	ZEB2 (130019)	YES	YES
Chr09	73379486	73379802	LOC108648847	23854	chr2	145224389	145224185	GTDC1 (230980), ZEB2 (54334)	NO	YES
Chr09	73738732	73739600	Xetrov90024453m.g / arhgap15	43486	chr2	144581743	144581567	GTDC1 (411652), ARHGAP15 (694772)	YES	YES
Chr10	11868615	11869037	timp2	11019	chr17	76880029	76880129	USP36 (43327), ENSG00000178404 (19204)	YES	YES
Chr10	20429187	20429542	LOC105947954	530	chr17	79367797	79367984	TMEM105 (63417), ACTG1 (111916)	NO	YES
Chr10	25442348	25442595	cbln4	255	chr18	70209296	70209181	CBLN2 (2535)	NO	YES
Chr10	27108192	27108561	nfatc2	14323	chr20	50179609	50179353	NFATC2 (20223), ATP9A (205692)	NO	YES
Chr10	27151932	27152369	nfatc2	28756	chr20	50064168	50063985	KCNG1 (424411), NFATC2 (95181)	YES	YES
scaffold_169	356175	356419	Xetrov90026711m.g / RAB11FIP2	16412	chr10	119434387	119434259	EMX2 (132368), RAB11FIP2 (371791)	NO	YES
scaffold_21	305238	305780	mbp	24864	chr7	11201636	11201735	PHF14 (188187), THSD7A (670138)	NO	UNSURE AS MBP IS ON SCAFFOLD 21 IN XT
scaffold_22	353734	353992	dennd1a	61648	chr9	126557772	126557953	DENND1A (134523), CRB2 (439324)	NO	YES
scaffold_323	171631	171882	sox5	108331	chr12	23837307	23837141	SOX5 (265413)	NO	YES
scaffold_602	64334	64594	vgll4	7332	chr3	11623671	11623840	VGLL4 (61642), ATG7 (309654)	YES	YES
scaffold_614	38156	38511	NONE	NA	chr4	124391976	124391855	SPRY1 (71251)	NO	UNSURE AS ATAC-SEQ PEAK FALLS ON SCAFFOLD 614 IN XT
scaffold_628	49643	49843	nelfcd	12392	chr20	57483102	57482962	NELFCD (73231), GNAS (55263)	YES	YES
scaffold_69	605208	605569	smim20	49604	chr4	26208344	26208118	RBPJ (113101), SMIM20 (292405)	NO	YES
scaffold_73	464375	464654	dync1i1	51310	chr7	95581008	95581122	DYNC1I1 (179163), SLC25A13 (370394)	NO	YES
scaffold_73	540202	540480	slc25a13	72399	chr7	95691354	95691487	SLC25A13 (260038), DYNC1I1 (289519)	NO	YES
scaffold_73	1026635	1027314	dlx5	110	chr7	96653646	96653857	DLX5 (657)	NO	YES
scaffold_87	516829	517283	flnb	46812	chr3	58088076	58087927	FLNB (93875), DNASE1L3 (112396)	NO	YES
scaffold_90	241075	241523	setbp1	24834	chr18	42596481	42596643	SLC14A2 (598204), SETBP1 (335699)	YES	YES
